# Sexual size dimorphism correlates with the number of androgen response in mammals, but only in small-bodied species

**DOI:** 10.1101/2024.12.07.627341

**Authors:** Caleb R. Ghione, Matthew D. Dean

## Abstract

Sexual size dimorphism (SSD) is common throughout the animal kingdom. “Rensch’s Rule” was proposed nearly 80 years ago, named for the observation that the magnitude of SSD in male-larger species increased with average body size. Here we re-examine this trend across 268 mammalian species with full genome assemblies and annotations, and place the evolution of SSD in the context of androgen response elements or estrogen response elements, the DNA motifs to which sex hormone receptors bind. Hormone receptors provide intuitive mechanisms for sex-specific regulation of the genome and could greatly impact SSD. We find that the three relatively large-bodied lineages (orders Carnivora, Cetartiodactyla, and Primates) follow Rensch’s Rule, and SSD does not correlate with the number of receptor elements. In contrast, SSD in small-bodied lineages (Chiroptera and Rodentia) correlates with the number of androgen response elements, but SSD does not correlate with overall body size. One hypothesis to unify our observations is that small-bodied organisms like bats and rodents tend to reach peak reproductive fitness quickly and are more reliant on hormonal signaling to achieve SSD over relatively short time periods. Our study uncovers a previously unappreciated relationship between SSD, body size, and hormone signaling that likely varies in ways related to life history.
