## Supplementary material for "Sexual size dimorphism correlates with the number of androgen response in mammals, but only in small-bodied species": SuppFile3

#MODEL NAMES:
#RAW: phylolm(SSD~hre_count + bodysize)
#EXPECTED: phylolm(SSD~hre_count + expected_hre + bodysize)
#RESIDUAL: phylolm(SSD~residual_hre_count + bodysize)
#NOTE: log_total_ARE.TSS and log_ere.TSS are from whole genome, not confined to TSS
geography	order	N_species	mean_xcount_per_species	whatis_x	whatis_y	RAW_x.estimate	RAW_x.pvalue	RAW_bodysize.estimate	RAW_bodysize.pvalue	RAW_lambda	RAW_r.squared
total_genome	all_orders	268	5.80912164292289	log_ere.TSS	log_SSD	-0.060463700450066	0.55222986782084	0.0308570969982952	0.000559014291867463	0.720569966118971	0.0441250931242409
total_genome	all_orders	268	9.12334299039059	log_total_ARE.TSS	log_SSD	0.0435208100589886	0.567836539779943	0.0302420284574632	0.00060053522797701	0.706371531941204	0.043936537459452
total_genome	CARNIVORA	48	5.81449691345418	log_ere.TSS	log_SSD	-0.238270631532272	0.522240128115183	0.0594932789479738	0.06173657193659	0.676656760042705	0.0805893035562558
total_genome	CARNIVORA	48	9.00231543830561	log_total_ARE.TSS	log_SSD	-0.205955296497722	0.606934080379655	0.0578649157709592	0.0647916699462343	0.635015010215672	0.0794853412018292
total_genome	CETARTIODACTYLA	83	5.70551371303251	log_ere.TSS	log_SSD	0.190346781137755	0.649110211880476	0.0600595493013473	0.00653782439171543	0.810551436699635	0.0967637761014777
total_genome	CETARTIODACTYLA	83	8.94867468020527	log_total_ARE.TSS	log_SSD	-0.138242056137233	0.650721074601636	0.0609161766451183	0.00585483033248453	0.816265303639382	0.0980070084559721
total_genome	CHIROPTERA	21	5.76477543930509	log_ere.TSS	log_SSD	-0.276569719618573	0.311007855207677	-0.0335365281608995	0.618308106317178	0.246763922635817	0.0610440676216609
total_genome	CHIROPTERA	21	8.98487217320375	log_total_ARE.TSS	log_SSD	0.161322604099237	0.318541835859126	0.00772131768978171	0.90429126225648	9.99999999999999e-08	0.055254375074315
total_genome	PRIMATES	42	5.79911761665438	log_ere.TSS	log_SSD	-0.429895728795666	0.388030743530768	0.0810532322247192	0.0311214741159214	0.49247846736766	0.113867368638102
total_genome	PRIMATES	42	9.0807961085203	log_total_ARE.TSS	log_SSD	0.228544942692625	0.635997879341222	0.0658323588770028	0.0469012854613342	0.400739370599958	0.10566111733591
total_genome	RODENTIA	41	6.04973879897592	log_ere.TSS	log_SSD	-0.110847231038677	0.28053502657962	-0.00475490311602513	0.745726994434003	9.99999999999999e-08	0.0325221652469678
total_genome	RODENTIA	41	9.52211295089574	log_total_ARE.TSS	log_SSD	0.126352188855693	0.0548073520564845	0.00429520097551477	0.771510611865518	9.99999999999999e-08	0.0954691687849684
10K_10K	all_orders	268	3.64674171810753	log_ere.TSS_10K_10K	log_SSD	0.011188305800215	0.835366275452867	0.0298413675382837	0.000752696800477248	0.710883552806331	0.0429366671836884
10K_10K	all_orders	268	6.94422447923446	log_total_ARE.TSS_10K_10K	log_SSD	0.0302856892398327	0.571432183682301	0.0301311776758243	0.000622893903208303	0.70747271590851	0.0439202230886072
10K_10K	CARNIVORA	48	3.75637165916888	log_ere.TSS_10K_10K	log_SSD	-0.133200902918882	0.541448999556839	0.0574887265443712	0.0660844825220492	0.632922264302963	0.0818296708848897
10K_10K	CARNIVORA	48	6.83359117905518	log_total_ARE.TSS_10K_10K	log_SSD	-0.245110883106238	0.260561874441318	0.0585260912654285	0.0514143477832687	0.544587495367555	0.105812133163832
10K_10K	CETARTIODACTYLA	83	3.43075872216529	log_ere.TSS_10K_10K	log_SSD	0.0653336114590444	0.513145030698157	0.0601386484869706	0.00571867540092391	0.803247068031668	0.0976838660489144
10K_10K	CETARTIODACTYLA	83	6.7183072447785	log_total_ARE.TSS_10K_10K	log_SSD	0.0855166622509857	0.49211041366856	0.0612832749841042	0.00495905173449987	0.807998752917263	0.0992113911928214
10K_10K	CHIROPTERA	21	3.56931396211413	log_ere.TSS_10K_10K	log_SSD	0.419261547893955	0.0477318255449352	-0.0478001865032948	0.443542539854581	0.211863623283025	0.203403780927044
10K_10K	CHIROPTERA	21	6.81407674681789	log_total_ARE.TSS_10K_10K	log_SSD	0.341463333643866	0.114524014438298	-0.0177135913085958	0.774573396812138	9.99999999999999e-08	0.132582400128294
10K_10K	PRIMATES	42	3.62616642321017	log_ere.TSS_10K_10K	log_SSD	-0.117089954266674	0.480275447868207	0.0682302106855499	0.0420424415924145	0.455544529338683	0.1093574332935
10K_10K	PRIMATES	42	6.85102306473536	log_total_ARE.TSS_10K_10K	log_SSD	-0.225048974428942	0.230076591396989	0.0671796491258342	0.0399153602623473	0.412719069144228	0.132806505939492
10K_10K	RODENTIA	41	4.12848702493418	log_ere.TSS_10K_10K	log_SSD	-0.0344219789435924	0.612817628349032	-0.0043086865629512	0.771449419553596	9.99999999999999e-08	0.00880285741443468
10K_10K	RODENTIA	41	7.59010398643021	log_total_ARE.TSS_10K_10K	log_SSD	0.0799759421466618	0.0437229938434597	0.00550292131474242	0.710747390695533	9.99999999999999e-08	0.104568952462122
50K_50K	all_orders	268	4.71629267124311	log_ere.TSS_50K_50K	log_SSD	0.0535913994115291	0.309666679612079	0.0289827411242129	0.00091370044066943	0.695263776851384	0.0464435611358769
50K_50K	all_orders	268	8.01145683599012	log_total_ARE.TSS_50K_50K	log_SSD	0.0655405650572545	0.179129169313438	0.0300510070280743	0.000556185995559462	0.693784866170422	0.0492218028048027
50K_50K	CARNIVORA	48	4.83786207420285	log_ere.TSS_50K_50K	log_SSD	-0.336105681497069	0.265353997660442	0.0642834984126307	0.0425905022483589	0.642734353418857	0.0990687141687586
50K_50K	CARNIVORA	48	7.95827844353658	log_total_ARE.TSS_50K_50K	log_SSD	-0.476355228084432	0.109508000299021	0.066704650690243	0.0170225305354265	0.352958474141216	0.152955812565257
50K_50K	CETARTIODACTYLA	83	4.53938072454514	log_ere.TSS_50K_50K	log_SSD	0.037205794644153	0.662815024432028	0.0610494662249014	0.00523217281643442	0.808879249179673	0.0962052236073979
50K_50K	CETARTIODACTYLA	83	7.80349927551031	log_total_ARE.TSS_50K_50K	log_SSD	0.0390035383247278	0.66822466406829	0.0615654516747474	0.0049058474884687	0.810753471197363	0.0965429999943387
50K_50K	CHIROPTERA	21	4.52184139326474	log_ere.TSS_50K_50K	log_SSD	0.393913836197416	0.00383593706347831	-0.0375573289932884	0.520822000133107	1	0.387895612970858
50K_50K	CHIROPTERA	21	7.74186884490553	log_total_ARE.TSS_50K_50K	log_SSD	0.304608795773358	0.0335471917807362	-0.0188615449578241	0.747448856857907	0.104210391093218	0.228420401426458
50K_50K	PRIMATES	42	4.71488599765132	log_ere.TSS_50K_50K	log_SSD	-0.156005676032585	0.299085099819483	0.0658782458610924	0.0502593138827153	0.49383809679937	0.12146619117404
50K_50K	PRIMATES	42	7.93819970324271	log_total_ARE.TSS_50K_50K	log_SSD	-0.220869493985829	0.196312014591147	0.064495178784761	0.0493800893129038	0.436695291051611	0.136801583921879
50K_50K	RODENTIA	41	5.08509729591605	log_ere.TSS_50K_50K	log_SSD	0.0152403493536757	0.839351973868219	-0.00364541665142448	0.808309957348798	9.99999999999999e-08	0.00310433978543671
50K_50K	RODENTIA	41	8.54544248368143	log_total_ARE.TSS_50K_50K	log_SSD	0.0780982618728631	0.0503692858584618	0.00605732760229786	0.686772408510872	9.99999999999999e-08	0.0988672184925303
100K_100K	all_orders	268	5.01033545975742	log_ere.TSS_100K_100K	log_SSD	0.0589863259228791	0.211576028574938	0.0287316501129168	0.000963915287140245	0.690391616974257	0.0483371105913288
100K_100K	all_orders	268	8.30446403746699	log_total_ARE.TSS_100K_100K	log_SSD	0.0735674759444196	0.0969193100874103	0.0298152389254338	0.000561504826950748	0.685865862942873	0.052621652930034
100K_100K	CARNIVORA	48	5.12898208825162	log_ere.TSS_100K_100K	log_SSD	-0.630597710913761	0.0955373656854483	0.0750644203666566	0.0201013601355621	0.617520070653487	0.130941717617189
100K_100K	CARNIVORA	48	8.28507137507351	log_total_ARE.TSS_100K_100K	log_SSD	-0.882700236739365	0.0211799738220227	0.0915509807593658	0.000185394869923133	0.031682894282082	0.295360628811823
100K_100K	CETARTIODACTYLA	83	4.88531965058807	log_ere.TSS_100K_100K	log_SSD	0.0139553201976611	0.8500476611647	0.061704385265376	0.00495674376165737	0.813803912884996	0.0955353278016499
100K_100K	CETARTIODACTYLA	83	8.11111841156375	log_total_ARE.TSS_100K_100K	log_SSD	0.0272061762542398	0.730680638601144	0.061684178501684	0.00487378003712527	0.812108945502975	0.0961006871625626
100K_100K	CHIROPTERA	21	4.74511915773169	log_ere.TSS_100K_100K	log_SSD	0.318060011861169	0.00201978580044874	-0.022789681247501	0.686705534615098	1	0.427425022604774
100K_100K	CHIROPTERA	21	7.95308326267222	log_total_ARE.TSS_100K_100K	log_SSD	0.25138807835777	0.0262790673945584	-0.019019798643442	0.752379021356251	0.523160731264824	0.252351601503485
100K_100K	PRIMATES	42	4.99250113859224	log_ere.TSS_100K_100K	log_SSD	-0.104215530200625	0.44003370000376	0.0657365487394291	0.0499766658075617	0.462711957018639	0.111356186184133
100K_100K	PRIMATES	42	8.25124729901383	log_total_ARE.TSS_100K_100K	log_SSD	-0.121155284609638	0.359221718672796	0.0649087305091128	0.0507735054629859	0.441038069425071	0.117826741302076
100K_100K	RODENTIA	41	5.30472097494882	log_ere.TSS_100K_100K	log_SSD	0.0163159822709715	0.820662243944996	-0.00346246121462385	0.818844206231071	9.99999999999999e-08	0.00337791722476047
100K_100K	RODENTIA	41	8.76237708799812	log_total_ARE.TSS_100K_100K	log_SSD	0.07616549563255	0.0571848954025208	0.00587004364795238	0.697037904358117	9.99999999999999e-08	0.0937619373155333
1000K_1000K	all_orders	268	5.4646670208276	log_ere.TSS_1000K_1000K	log_SSD	0.0613458034166573	0.0762195748631014	0.0281422275369316	0.0011065059753106	0.680813987182475	0.0540101341733671
1000K_1000K	all_orders	268	8.75405573129176	log_total_ARE.TSS_1000K_1000K	log_SSD	0.0696298285906245	0.0390721441142376	0.0291054891036658	0.000671639364819195	0.675258860721095	0.0579904139431307
1000K_1000K	CARNIVORA	48	5.63777984024029	log_ere.TSS_1000K_1000K	log_SSD	-0.333068776401919	0.249201860954248	0.0755986566771397	0.0257942165464744	0.557160386629218	0.106090654742243
1000K_1000K	CARNIVORA	48	8.80391027126827	log_total_ARE.TSS_1000K_1000K	log_SSD	-0.387024295123404	0.166548099425798	0.0791428434166095	0.0145972271429021	0.452724134294657	0.127340621184185
1000K_1000K	CETARTIODACTYLA	83	5.38574349109592	log_ere.TSS_1000K_1000K	log_SSD	0.0102604960219533	0.857724028506721	0.0617495571563897	0.00497576441033394	0.814613160972051	0.0956744961083694
1000K_1000K	CETARTIODACTYLA	83	8.60389352081268	log_total_ARE.TSS_1000K_1000K	log_SSD	0.0126538489282396	0.833966971176586	0.0618583001604348	0.0048371298289507	0.814406325718489	0.0957626303730369
1000K_1000K	CHIROPTERA	21	5.03090439023274	log_ere.TSS_1000K_1000K	log_SSD	0.216798527958072	0.00141655845477244	-0.01879609899424	0.734865691297158	1	0.44832261833522
1000K_1000K	CHIROPTERA	21	8.20610372002747	log_total_ARE.TSS_1000K_1000K	log_SSD	0.213692981672467	0.00588951480256943	-0.0213576268891287	0.720810147484767	1	0.360211478904522
1000K_1000K	PRIMATES	42	5.47344890713915	log_ere.TSS_1000K_1000K	log_SSD	-0.0253756221591	0.750381350236551	0.0663374725227837	0.0479738658182676	0.440116182340217	0.100763039941725
1000K_1000K	PRIMATES	42	8.73011175525903	log_total_ARE.TSS_1000K_1000K	log_SSD	-0.0202063266856643	0.797467260812613	0.06618440141057	0.0488117783592609	0.435936676218549	0.100124571589449
1000K_1000K	RODENTIA	41	5.6142671211403	log_ere.TSS_1000K_1000K	log_SSD	0.0172176907608923	0.766557892189321	-0.00315544963111778	0.835373423692149	9.99999999999999e-08	0.00435398642468252
1000K_1000K	RODENTIA	41	9.0574147407161	log_total_ARE.TSS_1000K_1000K	log_SSD	0.122374162517589	0.0170262885774106	0.00274848479449174	0.875724137656714	1	0.142031057538471
