## Supplementary material for "Sexual size dimorphism correlates with the number of androgen response in mammals, but only in small-bodied species": SuppFile5

geography	order	HRE	num_positive	num_negative	prop_positive
10K_10K	CARNIVORA	are	310	362	0.4613
10K_10K	CARNIVORA	ere	65	53	0.5508
10K_10K	CETARTIODACTYLA	are	581	723	0.4456
10K_10K	CETARTIODACTYLA	ere	99	169	0.3694
10K_10K	CHIROPTERA	are	110	104	0.514
10K_10K	CHIROPTERA	ere	31	20	0.6078
10K_10K	PRIMATES	are	270	308	0.4671
10K_10K	PRIMATES	ere	42	75	0.359
10K_10K	RODENTIA	are	2012	922	0.6858
10K_10K	RODENTIA	ere	223	610	0.2677
50K_50K	CARNIVORA	are	3189	3391	0.4847
50K_50K	CARNIVORA	ere	759	742	0.5057
50K_50K	CETARTIODACTYLA	are	3979	4636	0.4619
50K_50K	CETARTIODACTYLA	ere	856	1197	0.417
50K_50K	CHIROPTERA	are	677	471	0.5897
50K_50K	CHIROPTERA	ere	148	131	0.5305
50K_50K	PRIMATES	are	2091	2504	0.4551
50K_50K	PRIMATES	ere	455	582	0.4388
50K_50K	RODENTIA	are	14363	3936	0.7849
50K_50K	RODENTIA	ere	2462	4831	0.3376
100K_100K	CARNIVORA	are	6245	7146	0.4664
100K_100K	CARNIVORA	ere	1780	1896	0.4842
100K_100K	CETARTIODACTYLA	are	7014	8084	0.4646
100K_100K	CETARTIODACTYLA	ere	1913	2539	0.4297
100K_100K	CHIROPTERA	are	1560	1212	0.5628
100K_100K	CHIROPTERA	ere	442	366	0.547
100K_100K	PRIMATES	are	4468	5345	0.4553
100K_100K	PRIMATES	ere	1032	1448	0.4161
100K_100K	RODENTIA	are	16833	3629	0.8226
100K_100K	RODENTIA	ere	4190	7036	0.3732
1000K_1000K	CARNIVORA	are	4451	14575	0.2339
1000K_1000K	CARNIVORA	ere	7057	9406	0.4287
1000K_1000K	CETARTIODACTYLA	are	11096	8621	0.5628
1000K_1000K	CETARTIODACTYLA	ere	8831	8892	0.4983
1000K_1000K	CHIROPTERA	are	5055	5937	0.4599
1000K_1000K	CHIROPTERA	ere	4205	3983	0.5136
1000K_1000K	PRIMATES	are	12056	7077	0.6301
1000K_1000K	PRIMATES	ere	7476	7810	0.4891
1000K_1000K	RODENTIA	are	18323	2571	0.877
1000K_1000K	RODENTIA	ere	10880	9737	0.5277
